# Vaccine-induced antibodies are sufficient to limit *Salmonella* infection in the absence of complement or macrophages

**DOI:** 10.1101/2025.08.27.672591

**Authors:** Marisol Perez-Toledo, Kubra Aksu-Istil, Edith Marcial-Juarez, Ruby R Persaud, Areej Alshayea, Sian E. Jossi, Agostina Carestia, Fien von Meijenfeld, Marina Botto, Leo C James, Baas Sureward, William H Horsnell, Constantino Lopez-Macias, Ian R Henderson, OptiVaNTS consortium, Craig N Jenne, Adam F Cunningham

**Affiliations:** Institute of Immunology and Immunotherapy, University of Birmingham, Birmingham, United Kingdom; Department of Clinical Laboratory Sciences, College of Applied Medical Sciences, King Saud University, Riyadh, Saudi Arabia; Department of Microbiology, Immunology and Infectious Diseases, Cumming School of Medicine, University of Calgary, Calgary, Canada; University Medical Center Groningen, Groningen, Netherlands; Department of Immunology and Inflammation, Centre for Inflammatory Disease, Imperial College London, United Kingdom; MRC Laboratory of Molecular Biology, Francis Crick Avenue, Cambridge, United Kingdom; Division of Immunology, Institute of Infectious Disease and Molecular Medicine, University of Cape Town, Cape Town, South Africa; Medical Research Council Centre for Medical Mycology, University of Exeter, Exeter, United Kingdom; Medical Research Unit in Immunochemistry, Specialty Hospital, National Medical Center Siglo XXI, Mexican Institute of Social Security, Mexico City, Mexico; Institute for Molecular Bioscience, University of Queensland, Brisbane, Australia

**Keywords:** *Salmonella*, antibodies, complement, intravital imaging, macrophages, neutrophils

## Abstract

Antibodies to *Salmonella* Typhimurium (STm) can protect against infection. Understanding better how antibodies, complement, and leukocytes interplay can support vaccine development. We used an Outer Membrane Vesicle (OMV) vaccine against STm to study the in vivo function of anti-STm antibodies. Using intravital microscopy, we found that upon challenge, OMV-specific antibodies promote STm uptake by spleen and liver macrophages, with neutrophils rarely capturing the bacteria. Clodronate-liposome depletion of monocytic cells reveals that these cells help prevent antigen dissemination. After vaccination and challenge of C1q, C3, C4, and C5-deficient mice, all mice except C3-deficient were protected by OMV immunization. C3-deficient mice failed to mount significant germinal center and plasma cell responses; however, after the adoptive transfer of immune sera, they had lower bacterial burdens than controls. In vitro, we showed that antibodies enhance bacterial capture in macrophages. Thus, antibodies alone are sufficient to reduce bacterial burdens, but they cooperate with complement and macrophages to maximize their functions in vivo.
