## Supplemental Tables for "Vaccine-induced antibodies are sufficient to limit *Salmonella* infection in the absence of complement or macrophages"

### Sheet: S Table I
Supplementary table I
Immunofluorescence
Antibody	Conjugation	Manufacturer	Cat. No.	Clone	Dilution
Rabbit anti-Salmonella	Purified	Abcam	ab35156	Polyclonal	1:500
Rat anti-mouse Ly6G	Purified	BD Pharmingen	551459	1A8	1:600
Rat anti-mouse F4/80	Biotin	Biolegend	123106	BM8	1:300
Donkey anti-rat	AF647	Jackson Immunoresearch	712-605-153	Polyclonal	1:500
Streptavidin	Cy3	Jackson Immunoresearch	016-160-084	-	1:1000
Intravital microscopy
Rat anti-mouse Ly6G	Brilliant Violent 421	Biolegend	127628	1A8	1.6µg/mouse
Rat anti-mouse F4/80	AF647	Biolegend	123122	BM8	1.6µg/mouse
Immunohistochemistry
Donkey anti-rabbit IgG (H+L)	Biotin	Invitrogen	31821	Polyclonal	1:400
Rabbit anti-rat IgG (H+L)	HRP	SouthernBiotech	6180-05	Polyclonal	1:80
Vectastain® ABC-Alkaline Phosphatase	AP	Vector Laboratories	S32355		1:1000
ELISA
Goat anti-mouse IgM	AP	SouthernBiotech	1020-04	Polyclonal	1:3000
Goat anti-mouse IgG	AP	SouthernBiotech	1030-04	Polyclonal	1:2000
Goat anti-human IgG	AP	SouthernBiotech	2044-04	Polyclonal	1:2000
Flow Cytometry
Rat anti-mouse B220	BV510	BioLegend	103248	RA3-6B2	1:300
Rat anti-mouse CD19	BV786	BD Horizon	563333	1D3	1:400
Rat anti-mouse CD138	BV650	BD Horizon	564068	281-2	1:400
Rat anti-mouse CD38	AF700	eBioscience	56-0381-82	90	1:600
Rat anti-mouse TACI	AF647	BD Pharmingen	558453	8F10	1:300
Rat anti-mouse Blimp1	PE-CF594	BD Horizon	564269	5E7	1:100
Mouse anti-human Ki-67	PE-Cy7	BD Pharmingen	561283	B56	1:200
Goat anti-mouse IgG	FITC	Southern Biotech	1030-02	Polyclonal	1:600
Rat anti-mouse IgM	APC eF780	eBioscience	47-5790-82	Il/41	1:200
Rat anti-mouse B220	APC eF780	Invitrogen	47-0452-82	RA3-6B2	1:300
Rat anti-mouse IgD	V450	BD Horizon	560869	11-26c.2a	1:150
Rat anti-mouse T- and B- cell activation antigen	FITC	BD Horizon	562967	GL7	1:100
Hamster anti-mouse CD95(Fas)	BV605	BD OptiBuild™	740367	Jo2	1:100
Rat anti-mouse Bcl-6	PE	eBioscience	12-5453-82	BCL-DWN	1:500

### Sheet: S Table II
S Table II	OptiVaNTS consortium
First	Middle	Last	Affiliation	email
Galit		Alter	Ragon Institute of Mass General Brigham, MIT, and Harvard, Cambridge, MA, United States	galter@mgh.harvard.edu
Vassily		Bavro	School of Life Sciences, University of Essex, Colchester CO4 3SQ, United Kingdom	v.bavro@essex.ac.uk
Joshua	AJ	Burton	School of Life Sciences, University of Essex, Colchester CO4 3SQ, United Kingdom	jb24462@essex.ac.uk
Johanna	E	Dean	Department of Immunology and Immunotherapy, University of Birmingham, Edgbaston, Birmingham B15 2TT, UK	j.e.dean@bham.ac.uk.
Laura		Fontana	Ragon Institute of Mass General Brigham, MIT, and Harvard, Cambridge, MA, United States	lfontana1@mgh.harvard.edu
Melita	A	Gordon	Department of Clinical Infection, Microbiology and Immunology, Institute of Infection, Veterinary and Ecological Sciences, University of Liverpool, Liverpool, UK; Malawi-Liverpool-Wellcome Programme, Blantyre, Malawi; Deanery of Molecular, Genetic and Population Health Sciences, Usher Institute, Centre for Global Health Research, University of Edinburgh, Edinburgh, UK.	mgordon5@ed.ac.uk
Mehak	Z	Khan	Ragon Institute of Mass General Brigham, MIT, and Harvard, Cambridge, MA, United States.	kzmehak@gmail.com
Agnes	E	Lakudzala	Malawi Liverpool Wellcome Trust Clinical Research Program, University of Malawi College of Medicine, Blantyre, Malawi.	alakudzala@mlw.mw
Ryan	P	McNamara	Ragon Institute of Mass General Brigham, MIT, and Harvard, Cambridge, MA, United States; Department of Immunology and Infectious Diseases, Harvard T. H. Chan School of Public Health, Boston, MA, United States	rmcnamara@hsph.harvard.edu
Tonney		Nyrienda	Malawi Liverpool Wellcome Trust Clinical Research Program, University of Malawi College of Medicine, Blantyre, Malawi.	tnyirenda@kuhes.ac.mw
